# Modeling site-and-branch-heterogeneity with GFmix

**DOI:** 10.1101/2025.08.07.669136

**Authors:** Charley G. P. McCarthy, Edward Susko, Andrew J. Roger

**Affiliations:** Institute for Comparative Genomics, Dalhousie University, Halifax, NS B3H 4R2, Canada; Department of Biochemistry and Molecular Biology, Dalhousie University, Halifax, NS B3H 4R2, Canada; Department of Mathematics and Statistics, Dalhousie University, Halifax, NS B3H 4R2, Canada

**Keywords:** Phylogenetics, Mixture models, Compositional heterogeneity, Simulation

## Abstract

Phylogenetic trees are often inferred from protein sequences sampled from diverse taxa across the tree of life. The compositions of these amino acid sequences may be heterogeneous across both sites and branches, particularly if deep phylogenetic divergences are the focus. Under some conditions, failure to model this compositional heterogeneity can lead to phylogenetic artefacts. However, the computational cost of phylogenetic inference with models accounting for compositional heterogeneity can be prohibitive.

The originally proposed site-and-branch-heterogeneous GFmix model accounts for changing relative frequencies of G, A, R, and P (GARP) vs. F, Y, M, I, N, and K (FYMINK) amino acids resulting from extreme variation in G+C content among taxa. This GFmix model modifies a fitted site-heterogeneous profile mixture model in a branch-specific manner using parameters that reflect branch-specific amino acid compositions. This approach has been shown to improve likelihoods and reduce compositional artifacts. However, the original implementation of the model includes constraints which may sacrifice accuracy for computability and is limited to modeling variation in GARP/FYMINK composition.

Here we investigate the properties of the original GFmix model in greater depth and present several improvements to the model. The improved GFmix models permit fewer constraints on branch-specific composition parameters, allow modeling of user-defined compositional heterogeneity, and provide for full maximum-likelihood optimization of parameters. We have also developed new methods for detecting compositional heterogeneity directly from sequence data. Analyses of simulated site-and-branch-heterogeneous data indicates that the improved GFmix models better estimate branch-specific compositions and branch lengths in heterogeneous trees.

We applied the various versions of the GFmix model to a real dataset with known compositional heterogeneity artefacts. We find that the most complex GFmix model with full maximum likelihood parameter optimization consistently supports the correct tree over the artefactual tree with improved likelihoods. All versions of the GFmix model are available from https://www.mathstat.dal.ca/~tsusko/software.html.
