## Supplementary Material for "Modeling site-and-branch-heterogeneity with GFmix"

### Sheet: Apart GARPFYMINK
Parent Node	Node	IQTREE BL	GFF BL	Node ID	OGF b-value	SSF b-value	GFP cG-value	GFP cF-value	GFF cG-value	GFF cF-value
26	1	0.233632	0.228644	Porphyridium purpureum	0.950961	1.91347	1.0808	0.819217	1.07682	0.8326
26	2	0.174894	0.173761	Timspurckla oligopyrenoides	0.919083	2.10564	0.807348	0.825914	0.807475	0.846041
27	3	0.374136	0.36982	Compsopogon caeruleus	0.93398	0.885009	1.04583	0.902942	1.04327	0.927049
22	4	0.405998	0.41053	Rhodosorus marinus	0.890426	0.702147	0.886377	1.03034	0.875557	1.06988
22	5	0.393793	0.391137	Rhodella violacea	0.92005	0.842346	1.05972	0.954009	1.05398	0.985061
19	6	0.273499	0.270404	Chondrus crispus	0.930908	1.28762	1.03848	0.946908	1.03035	0.969639
19	7	0.287196	0.288486	Hildenbrandia rubra	0.893041	1.03146	0.932406	0.988055	0.927729	1.02463
23	8	0.375433	0.35827	Porphyra purpurea	1.06687	1.71188	1.30987	0.71248	1.32163	0.719092
24	9	0.645012	0.602238	Cyanidioschyzon merolae	1.15583	1.48339	1.4089	0.722039	1.42514	0.738461
24	10	1.54295	1.66705	Cryptomonas paramecium	0.508171	0.102233	0.406597	2.14243	0.396199	2.241
17	11	0.132871	0.131007	Micromonas commoda	0.919699	2.06358	1.05175	0.979454	1.04344	1.00817
17	12	0.179305	0.177054	Ostreococcus tauri	0.931818	1.55773	0.963407	0.858358	0.958156	0.884774
18	13	0.357365	0.332655	Volvox carteri	0.936643	0.904665	1.06097	0.920592	1.09942	1.02881
18	14	8.30531	9.26485	Bigelowiella natans	0.356224	0.129476	0.401281	2.17102	0.392885	2.29481
21	15	0.179022	0.178797	Marchantia polymorpha	0.874768	0.844742	0.853873	1.0186	0.853497	1.04531
21	16	0.230951	0.230922	Mesostigma viride	0.8865	0.797646	1.06378	1.04374	1.04945	1.07311
20	17	0.208517	0.207731	Micromonas commoda+Ostreococcus tauri	0.925713	0.178698	1.06522	0.995494	1.05589	1.02352
20	18	0.001236	0.0155277	Volvox carteri+Bigelowiella natans	0.584662	0.983041	0.97842	0.780924	0.509495	0.01
23	19	0.083453	0.084697	Chondrus crispus+Hildenbrandia rubra	0.916246	0.01	0.928503	1.12039	0.932596	1.18375
25	20	0.047084	0.0460309	Micromonas commoda+Ostreococcus tauri+Volvox carteri+Bigelowiella natans	0.735197	0.01	0.804788	0.771797	0.784655	0.810056
25	21	0.060173	0.059872	Marchantia polymorpha+Mesostigma viride	0.879683	0.01	1.10629	1.10396	1.11456	1.1749
28	22	0.019454	0.0173324	Rhodosorus marinus+Rhodella violacea	0.904471	0.554438	1.14576	0.755726	1.46029	0.813132
29	23	0.047703	0.0477362	Porphyra purpurea+Chondrus crispus+Hildenbrandia rubra	0.970546	0.01	0.884216	1.24563	0.864787	1.32686
30	24	0.001787	0.00876557	Cyanidioschyzon merolae+Cryptomonas paramecium	0.779193	0.974392	1.45517	0.0176109	1.35873	0.0758404
31	25	0.169068	0.145887	Micromonas commoda+Ostreococcus tauri+Volvox carteri+Bigelowiella natans+Marchantia polymorpha+Mesostigma viride	0.776378	0.01	0.460962	1.25779	0.368482	1.27489
27	26	0.151909	0.153928	Porphyridium purpureum+Timspurckla oligopyrenoides	0.935338	0.01	1.08355	1.23712	1.07417	1.29013
28	27	0.015024	0.0144708	Compsopogon caeruleus+Porphyridium purpureum+Timspurckla oligopyrenoides	0.934936	0.308286	1.02261	1.08018	1.18121	1.42449
29	28	0.013357	0.0122186	Rhodosorus marinus+Rhodella violacea+Compsopogon caeruleus+Porphyridium purpureum+Timspurckla oligopyrenoides	0.922815	0.01	2.41594	3.92694	2.35451	3.60726
30	29	0.06234	0.0657886	Porphyra purpurea+Chondrus crispus+Hildenbrandia rubra+Rhodosorus marinus+Rhodella violacea+Compsopogon caeruleus+Porphyridium purpureum+Timspurckla oligopyrenoides	0.939754	0.01	0.707108	1.04651	0.65377	1.14121
31	30	0.169068	0.209212	Cyanidioschyzon merolae+Cryptomonas paramecium+Porphyra purpurea+Chondrus crispus+Hildenbrandia rubra+Rhodosorus marinus+Rhodella violacea+Compsopogon caeruleus+Porphyridium purpureum+Timspurckla oligopyrenoides	0.902896	0.01	0.592656	0.962857	0.662907	0.979194
0	31	0	0	ROOT	0.851771	1.03299	1.21437	1.07164	1.18042	1.15778

### Sheet: Together GARPFYMINK
Parent Node	Node	IQTREE BL	GFF BL	Node ID	OGF b-value	SSF b-value	GFP cG-value	GFP cF-value	GFF cG-value	GFF cF-value
25	1	0.236356	0.22893	Porphyridium purpureum	0.950961	1.68528	1.1015	0.820385	1.07774	0.835107
25	2	0.176451	0.173867	Timspurckla oligopyrenoides	0.919083	1.82099	0.829783	0.826799	0.809597	0.847013
26	3	0.378551	0.370173	Compsopogon caeruleus	0.93398	0.802747	1.07438	0.907216	1.04147	0.925077
21	4	0.411606	0.411478	Rhodosorus marinus	0.890426	0.626581	0.905075	1.0349	0.87457	1.07014
21	5	0.399476	0.391948	Rhodella violacea	0.92005	0.757747	1.08587	0.958351	1.0518	0.982293
18	6	0.277645	0.271002	Chondrus crispus	0.930908	1.14161	1.05637	0.950433	1.03189	0.971707
18	7	0.29069	0.289114	Hildenbrandia rubra	0.893041	0.910464	0.956015	0.998451	0.926364	1.02761
22	8	0.380425	0.35892	Porphyra purpurea	1.06687	1.55205	1.33806	0.716243	1.31947	0.720026
29	9	0.65896	0.614886	Cyanidioschyzon merolae	1.15583	1.39568	1.43617	0.725289	1.42059	0.735513
23	10	1.48101	1.62376	Cryptomonas paramecium	0.508171	0.0787633	0.402377	2.2973	0.389201	2.28408
17	11	0.133536	0.130941	Micromonas commoda	0.919699	2.47933	1.06762	0.977521	1.04815	1.00568
17	12	0.180594	0.176957	Ostreococcus tauri	0.931818	1.77155	0.981319	0.86015	0.954594	0.882928
19	13	0.363385	0.355353	Volvox carteri	0.936643	0.803652	1.07337	0.921118	1.04952	0.940177
23	14	8.89955	9.60276	Bigelowiella natans	0.356224	0.125251	0.410051	2.19978	0.392	2.28873
20	15	0.18042	0.178648	Marchantia polymorpha	0.874768	0.67973	0.87523	1.0185	0.853979	1.03849
20	16	0.233569	0.230725	Mesostigma viride	0.8865	0.659977	1.08134	1.0428	1.05349	1.07131
19	17	0.210815	0.207557	Micromonas commoda+Ostreococcus tauri	0.925713	0.015802	1.07192	1.00065	1.04916	1.02597
22	18	0.084176	0.0845367	Chondrus crispus+Hildenbrandia rubra	0.916246	0.01	0.945538	1.13405	0.908197	1.16709
24	19	0.047998	0.0464478	Volvox carteri+Micromonas commoda+Ostreococcus tauri	0.929347	0.01	0.918313	0.758457	0.844563	0.793619
24	20	0.061021	0.0599498	Marchantia polymorpha+Mesostigma viride	0.879683	0.01	1.09388	1.10222	1.1035	1.16717
27	21	0.019321	0.0169723	Rhodosorus marinus+Rhodella violacea	0.904471	0.567984	1.18977	0.730676	1.58838	0.831079
28	22	0.04787	0.0477618	Porphyra purpurea+Chondrus crispus+Hildenbrandia rubra	0.970546	0.01	0.935304	1.24675	0.882776	1.31339
30	23	0.102597	0.030598	Cryptomonas paramecium+Bigelowiella natans	0.424351	0.997738	0.700936	0.0985819	1.18451	0.0101702
31	24	0.169797	0.125623	Volvox carteri+Micromonas commoda+Ostreococcus tauri+Marchantia polymorpha+Mesostigma viride	0.910668	0.01	0.466167	1.25067	0.300731	1.32887
26	25	0.154143	0.154368	Porphyridium purpureum+Timspurckla oligopyrenoides	0.935338	0.01	1.12093	1.24138	1.0523	1.26854
27	26	0.015058	0.0145321	Compsopogon caeruleus+Porphyridium purpureum+Timspurckla oligopyrenoides	0.934936	0.229601	1.00646	1.02651	1.25813	1.50313
28	27	0.013366	0.0117025	Rhodosorus marinus+Rhodella violacea+Compsopogon caeruleus+Porphyridium purpureum+Timspurckla oligopyrenoides	0.922815	0.01	2.55278	4.9715	2.64819	4.33242
29	28	0.062019	0.0654571	Porphyra purpurea+Chondrus crispus+Hildenbrandia rubra+Rhodosorus marinus+Rhodella violacea+Compsopogon caeruleus+Porphyridium purpureum+Timspurckla oligopyrenoides	0.939754	0.01	0.628674	1.06262	0.621105	1.18719
30	29	0.006462	0.00776264	Cyanidioschyzon merolae+Porphyra purpurea+Chondrus crispus+Hildenbrandia rubra+Rhodosorus marinus+Rhodella violacea+Compsopogon caeruleus+Porphyridium purpureum+Timspurckla oligopyrenoides	0.963708	0.01	8.64169	0.466223	2.74643	0.68975
31	30	0.169797	0.222852	Cryptomonas paramecium+Bigelowiella natans+Cyanidioschyzon merolae+Porphyra purpurea+Chondrus crispus+Hildenbrandia rubra+Rhodosorus marinus+Rhodella violacea+Compsopogon caeruleus+Porphyridium purpureum+Timspurckla oligopyrenoides	0.825775	0.01	0.452901	0.965234	0.641237	0.990813
0	31	0	0	ROOT	0.851771	1.11164	1.25474	1.09891	1.17578	1.15383

### Sheet: Apart Optimized Bins
Parent Node	Node	IQTREE BL	GFF BL	Node ID	OGF b-value	SSF b-value	GFP cG-value	GFP cF-value	GFF cG-value	GFF cF-value
26	1	0.233632	0.228124	Porphyridium purpureum	1.86993	11.4691	0.993428	0.791317	0.97722	0.824883
26	2	0.174894	0.171668	Timspurckla oligopyrenoides	1.80009	12.7978	0.787768	0.800808	0.778574	0.834724
27	3	0.374136	0.36751	Compsopogon caeruleus	1.81831	9.37204	0.877578	0.852086	0.866911	0.890162
22	4	0.405998	0.40244	Rhodosorus marinus	1.75029	7.27037	0.830583	0.947283	0.822913	0.995654
22	5	0.393793	0.389041	Rhodella violacea	1.77603	8.75597	0.918572	0.97723	0.914407	1.02911
19	6	0.273499	0.270292	Chondrus crispus	1.80832	10.4675	0.97651	1.00892	0.958955	1.04978
19	7	0.287196	0.284207	Hildenbrandia rubra	1.77329	8.32542	0.867452	0.926027	0.859518	0.975964
23	8	0.375433	0.361564	Porphyra purpurea	2.06456	17.0648	1.16898	0.7447	1.15795	0.769185
24	9	0.645012	0.618244	Cyanidioschyzon merolae	2.11025	6.53925	1.02595	0.729025	1.00891	0.757026
24	10	1.54295	1.54841	Cryptomonas paramecium	0.987126	0.74044	0.544237	1.99575	0.535644	2.11159
17	11	0.132871	0.130603	Micromonas commoda	1.81189	10.6876	1.05503	1.07428	1.03729	1.12332
17	12	0.179305	0.176764	Ostreococcus tauri	1.82777	8.25952	0.938226	0.931951	0.924464	0.978659
18	13	0.357365	0.344073	Volvox carteri	1.81179	11.3815	1.01151	0.995502	0.995697	1.03796
18	14	8.30531	8.54976	Bigelowiella natans	0.735144	0.592744	0.472948	1.85323	0.462925	1.98209
21	15	0.179022	0.176044	Marchantia polymorpha	1.71314	14.7888	0.91064	1.02983	0.907202	1.07679
21	16	0.230951	0.22928	Mesostigma viride	1.713	9.60928	1.05594	1.09648	1.03927	1.13902
20	17	0.208517	0.205572	Micromonas commoda+Ostreococcus tauri	1.81978	9.70715	1.06903	0.985337	1.05894	1.03289
20	18	0.001236	0.0102611	Volvox carteri+Bigelowiella natans	1.15003	0.856286	1.07334	0.893383	0.994661	0.994274
23	19	0.083453	0.0832681	Chondrus crispus+Hildenbrandia rubra	1.79483	2.73828	0.942933	1.1147	0.945849	1.20947
25	20	0.047084	0.046408	Micromonas commoda+Ostreococcus tauri+Volvox carteri+Bigelowiella natans	1.44108	0.01	1.18193	1.05138	1.13485	1.08716
25	21	0.060173	0.0597954	Marchantia polymorpha+Mesostigma viride	1.71308	6.70627	0.897743	1.29711	0.876122	1.3713
28	22	0.019454	0.0186234	Rhodosorus marinus+Rhodella violacea	1.76257	0.01	0.928004	0.551354	0.999009	0.815198
29	23	0.047703	0.0464273	Porphyra purpurea+Chondrus crispus+Hildenbrandia rubra	1.89163	3.94125	0.757372	1.04538	0.733247	1.08751
30	24	0.001787	0.00938578	Cyanidioschyzon merolae+Cryptomonas paramecium	1.44799	0.891466	1.24631	0.0784954	0.993743	0.928939
31	25	0.169068	0.145197	Micromonas commoda+Ostreococcus tauri+Volvox carteri+Bigelowiella natans+Marchantia polymorpha+Mesostigma viride	1.51784	0.01	0.775571	1.13957	0.754776	1.13028
27	26	0.151909	0.151135	Porphyridium purpureum+Timspurckla oligopyrenoides	1.83556	9.55966	1.10092	1.17244	1.09845	1.23799
28	27	0.015024	0.0144771	Compsopogon caeruleus+Porphyridium purpureum+Timspurckla oligopyrenoides	1.83044	1.78692	0.44979	0.756397	0.519238	1.14656
29	28	0.013357	0.0136302	Rhodosorus marinus+Rhodella violacea+Compsopogon caeruleus+Porphyridium purpureum+Timspurckla oligopyrenoides	1.80332	2.40723	1.1316	3.13593	0.687582	1.41388
30	29	0.06234	0.0625198	Porphyra purpurea+Chondrus crispus+Hildenbrandia rubra+Rhodosorus marinus+Rhodella violacea+Compsopogon caeruleus+Porphyridium purpureum+Timspurckla oligopyrenoides	1.83469	0.01	0.932808	0.971676	0.902306	1.0833
31	30	0.169068	0.191972	Cyanidioschyzon merolae+Cryptomonas paramecium+Porphyra purpurea+Chondrus crispus+Hildenbrandia rubra+Rhodosorus marinus+Rhodella violacea+Compsopogon caeruleus+Porphyridium purpureum+Timspurckla oligopyrenoides	1.74349	0.01	0.823858	0.93694	0.814719	0.940999
0	31	0	0	ROOT	1.65198	1.43421	0.9358	1.01983	0.909413	1.12872

### Sheet: Together Optimized Bins
Parent Node	Node	IQTREE BL	GFF BL	Node ID	OGF b-value	SSF b-value	GFP cG-value	GFP cF-value	GFF cG-value	GFF cF-value
25	1	0.236356	0.228101	Porphyridium purpureum	1.86993	11.3664	1.00756	0.79771	0.976025	0.822448
25	2	0.176451	0.171854	Timspurckla oligopyrenoides	1.80009	12.7135	0.80241	0.808587	0.783034	0.84147
26	3	0.378551	0.367111	Compsopogon caeruleus	1.81831	9.45374	0.897144	0.866229	0.867765	0.896123
21	4	0.411606	0.402553	Rhodosorus marinus	1.75029	7.55125	0.843859	0.958633	0.821841	1.00118
21	5	0.399476	0.389139	Rhodella violacea	1.77603	8.3694	0.937008	0.990834	0.911987	1.03293
18	6	0.277645	0.269875	Chondrus crispus	1.80832	10.2895	0.986352	1.01485	0.962496	1.05043
18	7	0.29069	0.283988	Hildenbrandia rubra	1.77329	8.67845	0.884589	0.943686	0.857468	0.976085
22	8	0.380425	0.362568	Porphyra purpurea	2.06456	15.9781	1.19222	0.755129	1.16151	0.776399
29	9	0.65896	0.629251	Cyanidioschyzon merolae	2.11025	6.27656	1.04138	0.737215	1.00964	0.760692
23	10	1.48101	1.49803	Cryptomonas paramecium	0.987126	0.769057	0.505304	2.04321	0.528576	2.12652
17	11	0.133536	0.130473	Micromonas commoda	1.81189	9.44698	1.0655	1.08055	1.03948	1.13191
17	12	0.180594	0.176494	Ostreococcus tauri	1.82777	6.45891	0.953248	0.940868	0.92252	0.978203
19	13	0.363385	0.353734	Volvox carteri	1.81179	8.28088	1.02309	1.00039	0.990372	1.03522
23	14	8.89955	8.74899	Bigelowiella natans	0.735144	0.592004	0.480216	1.88543	0.462337	1.97967
20	15	0.18042	0.175501	Marchantia polymorpha	1.71314	17.1247	0.927924	1.03962	0.907171	1.07505
20	16	0.233569	0.229294	Mesostigma viride	1.713	10.3847	1.07021	1.10197	1.041	1.14435
19	17	0.210815	0.204957	Micromonas commoda+Ostreococcus tauri	1.81978	6.43657	1.08422	0.995669	1.05233	1.03067
22	18	0.084176	0.0835685	Chondrus crispus+Hildenbrandia rubra	1.79483	2.03565	0.991325	1.16275	0.94645	1.21345
24	19	0.047998	0.0467766	Volvox carteri+Micromonas commoda+Ostreococcus tauri	1.81711	0.424847	1.24366	1.05988	1.22729	1.1726
24	20	0.061021	0.0598834	Marchantia polymorpha+Mesostigma viride	1.71308	8.15308	0.901714	1.29461	0.86866	1.39473
27	21	0.019321	0.0181406	Rhodosorus marinus+Rhodella violacea	1.76257	0.01	1.00431	0.573828	0.980122	0.638687
28	22	0.04787	0.0461191	Porphyra purpurea+Chondrus crispus+Hildenbrandia rubra	1.89163	3.41479	0.766886	1.0401	0.692174	1.09123
30	23	0.102597	0.0432039	Cryptomonas paramecium+Bigelowiella natans	0.848459	0.01	5.49749	0.150649	1.52436	0.957516
31	24	0.169797	0.193462	Volvox carteri+Micromonas commoda+Ostreococcus tauri+Marchantia polymorpha+Mesostigma viride	1.778	0.01	0.767658	1.12957	0.781793	1.11377
26	25	0.154143	0.150979	Porphyridium purpureum+Timspurckla oligopyrenoides	1.83556	8.56053	1.14794	1.20069	1.10846	1.24957
27	26	0.015058	0.0147161	Compsopogon caeruleus+Porphyridium purpureum+Timspurckla oligopyrenoides	1.83044	1.13541	0.434874	0.730567	0.53171	1.00022
28	27	0.013366	0.0134008	Rhodosorus marinus+Rhodella violacea+Compsopogon caeruleus+Porphyridium purpureum+Timspurckla oligopyrenoides	1.80332	0.01	1.03192	3.20187	0.656534	1.76625
29	28	0.062019	0.0607993	Porphyra purpurea+Chondrus crispus+Hildenbrandia rubra+Rhodosorus marinus+Rhodella violacea+Compsopogon caeruleus+Porphyridium purpureum+Timspurckla oligopyrenoides	1.83469	0.01	0.884432	0.960068	0.871725	1.04408
30	29	0.006462	0.0106349	Cyanidioschyzon merolae+Porphyra purpurea+Chondrus crispus+Hildenbrandia rubra+Rhodosorus marinus+Rhodella violacea+Compsopogon caeruleus+Porphyridium purpureum+Timspurckla oligopyrenoides	1.86567	0.01	4.17021	0.108579	1.79391	0.157756
31	30	0.169797	0.133769	Cryptomonas paramecium+Bigelowiella natans+Cyanidioschyzon merolae+Porphyra purpurea+Chondrus crispus+Hildenbrandia rubra+Rhodosorus marinus+Rhodella violacea+Compsopogon caeruleus+Porphyridium purpureum+Timspurckla oligopyrenoides	1.59684	0.01	0.749269	0.957603	0.73023	0.984846
0	31	0	0	ROOT	1.65198	1.48572	0.970127	1.06008	0.91127	1.12819
