## Supplementary material for "Modeling site-and-branch-heterogeneity with GFmix": GF_Optimization.txt

G	O	F	Criterion	Optimizer	Iterations	Iteration time	Optimization time	Swap times
INKSFYC	LW	THQDMPGERVA	-297403.457148472	GFmix	1	20.5378649234772	20.5381350517273	6.69813680648804,7.07171702384949,6.13255596160889,6.89132213592529,6.14467668533325,7.21630525588989,7.22756910324097,6.21991729736328,6.12342095375061,7.5722804069519,7.48150897026062,6.68500685691833,6.30993390083313,7.1081178188324,6.22749519348145,6.92600727081299,6.91627287864685,6.21400308609009,6.30487322807312,6.70887923240662,6.33306813240051,5.87276887893677
INKFYC	SLW	THQDMPGERVA	-297304.861787549	GFmix	2	20.2848722934723	40.8244557380676	6.12418437004089,6.02716970443726,7.67252635955811,6.2017548084259,6.25790357589722,7.46998977661133,7.21854448318481,6.35003447532654,7.22700953483582,7.18159770965576,6.07644891738892,6.88717651367188,6.00872111320496,6.13095831871033,6.70149421691895,6.65720152854919,6.71095514297485,6.04676532745361,6.84607219696045,7.07174921035767,5.90395402908325,6.1761839389801,6.59189343452454
INKFYC	SLWD	THQMPGERVA	-297282.982375572	GFmix	3	20.5320293903351	61.3579752445221	6.47557616233826,7.09872388839722,7.14146637916565,7.24875950813293,6.0775625705719,7.11838126182556,6.19135355949402,6.33416557312012,6.1560595035553,7.79260945320129,6.31776738166809,7.06242704391479,5.99902677536011,6.79112243652344,7.17432618141174,7.04719638824463,6.07590007781982,6.27450609207153,6.37050318717957,6.73439121246338,6.42640733718872,6.36274027824402,5.88187694549561,5.69265222…
INKFYC	SLWDE	THQMPGRVA	-297276.69162113	GFmix	4	20.3952906131744	81.754460811615	6.04374837875366,7.05961346626282,7.38548278808594,7.17769002914429,7.29365706443787,6.13704299926758,6.17062592506409,7.14532494544983,6.16820573806763,6.10510230064392,6.04489731788635,6.00628995895386,6.63558959960938,6.07484149932861,6.78895688056946,6.74252796173096,7.01699233055115,6.12856340408325,7.04669499397278,6.23496556282043,6.46155619621277,5.88197803497314,6.36025285720825,5.797457…
INKFYC	SLWDE	THQMPGRVA	-297276.69162113	GFmix	5	20.8720452785492	102.627875566483	7.0819718837738,6.12668251991272,6.08473467826843,6.30716323852539,6.73491859436035,7.09119820594788,6.09684181213379,6.89634132385254,7.12700629234314,7.22654986381531,7.6830906867981,6.22978925704956,7.17844367027283,6.18623828887939,6.95319533348083,6.15571475028992,6.19138741493225,6.15588641166687,7.05212783813477,6.83798933029175,6.10110259056091,7.00507116317749,5.7416775226593,5.942158222…
